# Pervasive ethanol in the fruits and floral nectars consumed by tropical frugivores

**DOI:** 10.64898/2026.11.11.766018

**Authors:** Julia G. Casorso, Konstans Wells, Allegra N. DePasquale, Anna C. Bowland, William D. Aguado, Sylvia Alsisto, Erika B. Alves, Marc Ancrenaz, Francisca S. Andicene, Maria Anjum, Filippo Aureli, Madelyn A. Barnes, Elena Bersacola, Monika Bisht, Susana Carvalho, Adriano A. B. Darosci, Terita R. Deare, Anthony Di Fiore, Nathaniel J. Dominy, Gideon A. Erkenswick, Elodie Freymann, Taniya Gill, Benoit Goossens, Luja Guju, Goro Hanya, Xavier A. Harrison, Laura T. Hernández Salazar, Nadine Hussein, Steig E. Johnson, Fumiya Kakuta, Rentaro Kimpara, Yosuke Kurihara, Wanyi Lee, Shelly Masi, Miku Minamikawa, Lara Nellissen, Omer Nevo, Julia Ostner, Melody A. Petersen-Leong, Alice C. Poirier, Ishika Ramakrishna, Hasinala Ramangason, Carlos E. Ramírez Torres, Diary N. Razafimandimby, Leticia V. Rodrigues, Suheidy Romero Morales, Jessica M. Rothman, Oliver Schülke, Fred Y. Y. Tuh, Atsushi Usami, Sri Suci Utami Atmoko, Vivek V. Venkataraman, Erin R. Vogel, Mrinalini Watsa, Matthew A. Carrigan, Kimberley J. Hockings, Amanda D. Melin

**Author notes:** Bernhard Nocht Institute for Tropical Medicine (BNITM), Ethnopharmacology and Zoopharmacognosy, Hamburg, Hamburg, Germany (Elodie Freymann). Ashoka Trust for Research in Ecology and the Environment (ATREE), Bengaluru, Karnataka, India (Taniya Gill). Institute of Life and Environmental Sciences, University of Tsukuba, Tsukuba, Ibaraki, Japan (Wanyi Lee). Department for the Ecology of Animal Societies, Max Planck Institute of Animal Behavior, Konstanz, Germany (Lara Nellissen). Alberta Biodiversity Monitoring Institute, University of Alberta, Edmonton, Alberta, Canada (Melody A. Petersen-Leong). Université Bourgogne Europe, Institut Agro, CNRS, INRAE, UMR CSGA, Development of Olfactory Communication & Cognition Laboratory, Dijon, France.

## Abstract

Dietary ethanol has long been proposed as a selective force shaping the diets and physiology of tropical frugivores and nectarivores, yet this idea has rested on measurements from only a few species and sites. Here, we present the first global survey of ethanol in wild fruits and flowers (591 and 37 species, respectively, across 18 countries) and test ecological and phylogenetic predictors of its variation. We detected ethanol in the ripened fruits of 72% of angiosperm species (211 species, *N* ≥ 3 per species; 0.021% - 3.9% alcohol by volume (ABV)). Ethanol was also detected in the flowers of 12 species (0.037% - 0.73% ABV). Maximum fruit ethanol varied with temperature, humidity, and phylogenetic relatedness, and it was higher in ripe fruits collected from the forest floor relative to their canopy counterparts. We then extrapolated potential daily ethanol consumption for 10 primate species. Estimated maximum daily ethanol ingestion for primates ranged from negligible to 0.72 g/kg/day on average (equivalent to 5.1 international standard drinks, 10 g ethanol each, for a 70 kg human). Our findings show that ethanol is widespread in plant reproductive tissues and shaped by both phylogeny and environment, supporting the hypothesis that dietary ethanol has been a pervasive selective pressure on fruit- and nectar-feeding animals.
