## Supplemental Tables for "Pervasive ethanol in the fruits and floral nectars consumed by tropical frugivores"

### Sheet: Table S1_Full fruit dataset
Order	Family	Species	EtOHmean (% ABV)	EtOHmax (% ABV)	Nmeasures	Nfruits	Nripenedfruits	Animal activity (N)	Biogeographical realm(s) sampled
Ranunculales	Menispermaceae	Abuta sp.	0	0	1	1	1	--	Neotropical
Arecales	Arecaceae	Acrocomia aculeata*†	0.062	0.568	43	27	15	bird (1), mammal (4)	Neotropical, Panamanian
Sapindales	Rutaceae	Acronychia pedunculata	0	0	2	1	0	--	Oriental
Ericales	Actinidiaceae	Actinidia polygama*	0.033	0.1	6	3	1	invertebrate (1)	Sino-Japanese
Ericales	Actinidiaceae	Actinidia rufa*	0.032	0.064	2	2	0	unknown (1)	Sino-Japanese
Laurales	Lauraceae	Actinodaphne acuminata	0	0	4	2	1	invertebrate (1)	Sino-Japanese
Malvales	Malvaceae	Adansonia digitata*†	0.003	0.031	11	9	9	--	Afrotropical
Sapindales	Meliaceae	Aglaia silvestris*†	0.03	0.249	16	7	7	mammal (6), mammal & invertebrate (1)	Oriental
Santalales	Opiliaceae	Agonandra macrocarpa*†	0.033	0.062	6	3	3	invertebrate (1)	Panamanian
Gentianales	Rubiaceae	Aidia densiflora	0	0	3	1	1	--	Oriental
Gentianales	Rubiaceae	Alibertia edulis*†	0.034	0.353	44	21	11	mammal (3), unknown (3)	Neotropical, Panamanian
Arecales	Arecaceae	Allagoptera campestris	0	0	2	1	1	--	Neotropical
Sapindales	Sapindaceae	Allophylus racemosus	0	0	4	2	0	--	Panamanian
Alismatales	Araceae	Alocasia odora	0	0	1	1	1	--	Oriental
Magnoliales	Annonaceae	Alphonsea boniana	0	0	6	2	0	--	Oriental
Magnoliales	Annonaceae	Alphonsea sp.*†	0.228	1.357	67	31	15	invertebrate & mammal/bird (22), mammal/bird (3)	Oriental
Zingiberales	Zingiberaceae	Alpinia japonica	0	0	4	2	2	--	Sino-Japanese
Vitales	Vitaceae	Ampelopsis glandulosa	0	0	1	1	1	--	Sino-Japanese
Sapindales	Anacardiaceae	Anacardium humile*	0.072	0.148	4	2	1	bird (1)	Neotropical
Sapindales	Anacardiaceae	Anacardium nanum*	0.336	0.342	2	1	1	--	Neotropical
Sapindales	Anacardiaceae	Anacardium occidentale*†	0.292	3.746	361	157	144	bird (2), invertebrate (3), mammal (14 [7 wadges]), unknown (1)	Afrotropical
Fabales	Fabaceae	Andira humilis*	0.09	0.097	4	2	2	--	Neotropical
Fabales	Fabaceae	Angylocalyx pynaertii	0	0	4	2	1	mammal (2)	Afrotropical
Cucurbitales	Anisophylleaceae	Anisophyllea laurina*†	0.031	0.151	31	22	22	--	Afrotropical
Magnoliales	Annonaceae	Annona crassiflora*†	0.404	0.868	5	3	3	mammal (1), unknown (1)	Neotropical
Magnoliales	Annonaceae	Annona purpurea*	0.586	1.057	4	2	1	unknown (1)	Panamanian
Magnoliales	Annonaceae	Annona reticulata*†	0.134	1.493	24	12	7	mammal (4), unknown (3)	Panamanian
Ranunculales	Menispermaceae	Anomospermum grandifolium*†	0.039	0.14	14	7	7	mammal/bird (2)	Neotropical
Magnoliales	Annonaceae	Anonidium manii*	0.166	0.425	22	8	2	mammal (3)	Afrotropical
Malpighiales	Phyllanthaceae	Antidesma bunius	0	0	3	1	1	invertebrate (1)	Oriental
Malvales	Malvaceae	Apeiba sp.†	0	0	6	5	5	mammal (2)	Neotropical
Malvales	Malvaceae	Apeiba tibourbou†	0	0	5	4	3	--	Panamanian
Apiales	Araliaceae	Aralia excelsa*†	0.024	0.234	33	23	10	mammal (5)	Panamanian
Ericales	Primulaceae	Ardisia crenata	0	0	3	2	2	--	Sino-Japanese
Ericales	Primulaceae	Ardisia japonica	0	0	2	1	1	--	Sino-Japanese
Ericales	Primulaceae	Ardisia nervosa	0	0	6	2	1	--	Oriental
Ericales	Primulaceae	Ardisia polysticta	0	0	4	2	1	--	Oriental
Ericales	Primulaceae	Ardisia sp.	0	0	6	3	2	--	Oriental
Arecales	Arecaceae	Arenga pinnata*	0.119	0.13	2	1	0	--	Oriental
Alismatales	Araceae	Arisaema japonicum	0	0	1	1	1	--	Sino-Japanese
Rosales	Moraceae	Artocarpus heterophyllus*†	1.372	1.803	4	3	3	mammal (3)	Madagascan
Rosales	Moraceae	Artocarpus integer*	0.095	0.115	3	1	1	--	Oriental
Rosales	Moraceae	Artocarpus lacucha*	0	0	15	5	0	mammal/bird (1)	Oriental
Arecales	Arecaceae	Astrocaryum chambira*	0.284	0.432	3	2	2	--	Neotropical
Arecales	Arecaceae	Astrocaryum sp.*	0.019	0.038	2	2	0	mammal (2)	Neotropical
Arecales	Arecaceae	Astrocaryum urostachys*†	0.057	0.085	4	3	3	unknown (1)	Neotropical
Gentianales	Rubiaceae	Atractogyne gabonii*	0.05	0.056	4	2	2	unknown (1)	Afrotropical
Arecales	Arecaceae	Attalea maripa*	0.021	0.062	3	2	2	unknown (2)	Neotropical
Arecales	Arecaceae	Attalea speciosa	0	0	2	1	1	--	Neotropical
Garryales	Garryaceae	Aucuba japonica	0	0	6	4	2	--	Sino-Japanese
Oxalidales	Oxalidaceae	Averrhoa carambola*†	0.073	0.35	30	15	14	invertebrate (1), unknown (1)	Oriental
Malpighiales	Phyllanthaceae	Baccaurea angulata	0	0	4	2	1	--	Oriental
Malpighiales	Phyllanthaceae	Baccaurea ramiflora†	0	0	30	9	9	invertebrate & mammal/bird (3)	Oriental
Malpighiales	Phyllanthaceae	Baccaurea tetrandra*	0.014	0.114	16	8	2	--	Oriental
Arecales	Arecaceae	Bactris guineensis*	0.049	0.051	2	1	1	mammal (1)	Panamanian
Ericales	Lecythidaceae	Barringtonia racemosa	0	0	6	4	2	--	Oriental
Fabales	Fabaceae	Bauhinia petersiana	0	0	2	2	0	--	Afrotropical
Laurales	Lauraceae	Beilschmiedia tsangii	0	0	1	1	0	--	Oriental
Myrtales	Melastomataceae	Bellucia sp.*	0.017	0.052	3	2	0	--	Neotropical
Gentianales	Rubiaceae	Benkara sinensis	0	0	1	1	0	--	Oriental
Ranunculales	Berberidaceae	Berberis thunbergii	0	0	2	1	1	--	Sino-Japanese
Geraniales	Francoaceae	Bersama abyssinica	0	0	33	11	0	--	Afrotropical
Malpighiales	Phyllanthaceae	Bischofia javanica*†	0.134	0.383	15	7	5	unknown (2)	Oriental
Ericales	Primulaceae	Bonellia nervosa*†	0.005	0.057	67	37	18	mammal (3)	Panamanian
Arecales	Arecaceae	Borassus aethiopum*†	0.657	2.012	98	45	42	mammal (6 [3 wadges])	Afrotropical
Brassicales	Akaniaceae	Bretschneidera sinensis	0	0	5	3	2	--	Oriental
Malpighiales	Phyllanthaceae	Bridelia tomentosa	0	0	4	2	1	--	Oriental
Poales	Bromeliaceae	Bromelia karatas*†	0.082	1.489	21	11	5	mammal (1), unknown (3)	Panamanian
Poales	Bromeliaceae	Bromelia pinguin*†	0.054	0.648	35	21	16	unknown (2)	Panamanian
Rosales	Moraceae	Brosimum alicastrum*†	0.001	0.025	40	40	12	--	Panamanian
Rosales	Moraceae	Brosimum gaudichaudii*	0.253	0.267	4	2	2	--	Neotropical
Rosales	Moraceae	Brosimum sp.	0	0	4	2	1	mammal (1)	Neotropical
Rosales	Moraceae	Broussonetia papyrifera	0	0	6	3	1	--	Oriental
Malpighiales	Malpighiaceae	Bunchosia polystachia*†	0.01	0.072	12	6	6	unknown (1)	Panamanian
Sapindales	Burseraceae	Bursera simaruba*†	0.006	0.059	48	33	14	--	Panamanian
Arecales	Arecaceae	Butia archeri	0	0	4	2	1	--	Neotropical
Arecales	Arecaceae	Butia capitata*	0.759	0.775	4	2	2	--	Neotropical
Arecales	Arecaceae	Butia sp.	0	0	4	2	1	--	Neotropical
Buxales	Buxaceae	Buxus liukiuensis	0	0	1	1	0	--	Oriental
Malpighiales	Malpighiaceae	Byrsonima crassifolia*†	0.06	0.366	51	29	14	unknown (3)	Panamanian
Malpighiales	Malpighiaceae	Byrsonima guilleminiana	0	0	2	1	0	--	Neotropical
Malpighiales	Malpighiaceae	Byrsonima sp. 1	0	0	2	1	1	--	Neotropical
Malpighiales	Malpighiaceae	Byrsonima sp. 2	0	0	2	1	1	--	Neotropical
Malpighiales	Malpighiaceae	Byrsonima sp. 3*†	0.174	1.183	46	23	17	--	Neotropical
Malpighiales	Malpighiaceae	Byrsonima umbellata	0	0	4	2	2	--	Neotropical
Malpighiales	Malpighiaceae	Byrsonima verbascifolia	0	0	2	1	0	--	Neotropical
Arecales	Arecaceae	Calamus sp.	0	0	4	2	0	mammal (1)	Oriental
Lamiales	Lamiaceae	Callicarpa japonica	0	0	1	1	1	--	Sino-Japanese
Myrtales	Myrtaceae	Campomanesia velutina	0	0	2	1	1	--	Neotropical
Magnoliales	Annonaceae	Cananga odorata	0	0	8	4	0	--	Oriental
Sapindales	Burseraceae	Canarium boivinii	0	0	2	1	1	--	Madagascan
Sapindales	Burseraceae	Canarium ferrugineum*†	0.25	0.746	12	6	6	--	Madagascan
Sapindales	Burseraceae	Canarium odontophyllum†	0	0	6	3	3	--	Oriental
Malpighiales	Rhizophoraceae	Carallia brachiata†	0	0	34	17	17	--	Oriental
Brassicales	Caricaceae	Carica papaya*†	0.115	1.237	49	18	8	bird (1), invertebrate (4)	Panamanian, Afrotropical
Malpighiales	Caryocaraceae	Caryocar brasiliense*†	0.061	0.248	8	4	3	unknown (1)	Neotropical
Malpighiales	Salicaceae	Casearia arguta*†	0.038	0.223	23	18	11	mammal (4)	Panamanian
Malpighiales	Salicaceae	Casearia grewiifolia*	0.028	0.165	10	4	2	--	Oriental
Malpighiales	Salicaceae	Casearia laetioides*†	0.03	0.137	43	26	16	mammal (2), unknown (5)	Panamanian
Malpighiales	Salicaceae	Casearia sp.†	0	0	60	20	14	--	Afrotropical
Malpighiales	Salicaceae	Casearia sylvestris	0	0	2	1	0	--	Neotropical
Laurales	Lauraceae	Cassytha filiformis*†	0.009	0.035	4	4	3	--	Oriental
Fagales	Fagaceae	Castanopsis motleyana†	0	0	6	3	3	--	Oriental
Rosales	Moraceae	Castilla ulei	0	0	4	2	1	mammal (1)	Neotropical
Cucurbitales	Cucurbitaceae	Cayaponia racemosa†	0	0	12	7	3	--	Panamanian
Rosales	Urticaceae	Cecropia sp.	0	0	4	4	0	--	Neotropical
Celastrales	Celastraceae	Celastrus orbiculatus	0	0	1	1	1	--	Sino-Japanese
Rosales	Cannabaceae	Celtis africana	0	0	27	9	0	--	Afrotropical
Rosales	Cannabaceae	Celtis gomphophylla*†	0.007	0.043	70	24	24	invertebrate (9)	Afrotropical
Rosales	Cannabaceae	Celtis iguanaea	0	0	2	1	0	--	Neotropical
Rosales	Cannabaceae	Celtis sinensis	0	0	1	1	0	--	Oriental
Rosales	Ulmaceae	Chaetachme aristata†	0	0	21	7	7	--	Afrotropical
Gentianales	Rubiaceae	Chomelia spinosa†	0	0	16	8	4	--	Panamanian
Ericales	Sapotaceae	Chrysophyllum gonocarpum*	0.16	0.16	2	1	1	--	Neotropical
Ericales	Sapotaceae	Chrysophyllum sp.*†	0.025	0.09	10	10	6	mammal (3), unknown (1)	Neotropical
Laurales	Lauraceae	Cinnamomum camphora†	0	0	6	6	3	--	Oriental, Sino-Japanese
Laurales	Lauraceae	Cinnamomum parthenoxylon*	0.028	0.308	34	11	2	unknown (1)	Oriental
Vitales	Vitaceae	Cissus alata*	0.089	0.093	2	1	1	--	Madagascan
Vitales	Vitaceae	Cissus dinklagei*†	0.539	1.158	8	3	3	unknown (2)	Afrotropical
Vitales	Vitaceae	Cissus erosa*†	0.087	0.205	10	5	3	--	Neotropical
Vitales	Vitaceae	Cissus subrhomboidea*	0.081	0.166	4	2	1	--	Neotropical
Vitales	Vitaceae	Cissus verticillata*†	0.057	0.241	13	7	6	unknown (2)	Neotropical, Panamanian
Sapindales	Rutaceae	Citropsis articulata	0	0	9	3	0	--	Afrotropical
Sapindales	Rutaceae	Citrus aurantiifolia*†	0.266	1.019	9	4	4	--	Oriental
Sapindales	Rutaceae	Citrus indica*†	0.112	0.262	9	4	4	--	Oriental
Sapindales	Rutaceae	Citrus jambhiri*	0.315	0.955	6	2	2	--	Oriental
Sapindales	Rutaceae	Citrus japonica	0	0	2	2	1	--	Sino-Japanese
Sapindales	Rutaceae	Citrus junos†	0	0	5	3	3	invertebrate (1)	Sino-Japanese
Sapindales	Rutaceae	Citrus sp. 1†	0	0	6	3	3	--	Sino-Japanese
Sapindales	Rutaceae	Citrus sp. 2	0	0	2	1	0	--	Oriental
Ericales	Pentaphylacaceae	Cleyera japonica†	0	0	5	4	3	--	Sino-Japanese
Malpighiales	Clusiaceae	Clusia rosea*	0.055	0.09	3	2	1	--	Panamanian
Caryophyllales	Polygonaceae	Coccoloba marginata*	0.051	0.105	4	2	1	--	Neotropical
Ranunculales	Menispermaceae	Cocculus orbiculatus	0	0	2	1	1	--	Sino-Japanese
Gentianales	Rubiaceae	Coffea canephora†	0	0	18	6	6	invertebrate (1)	Afrotropical
Fabales	Fabaceae	Copaifera luetzelburgii	0	0	4	2	2	--	Neotropical
Boraginales	Boraginaceae	Cordia africana†	0	0	18	6	5	--	Afrotropical
Boraginales	Boraginaceae	Cordia millenii*†	0.006	0.066	35	12	12	--	Afrotropical
Boraginales	Boraginaceae	Cordia panamensis†	0	0	16	8	6	mammal (2)	Panamanian
Gentianales	Rubiaceae	Cordiera elliptica	0	0	2	1	0	--	Neotropical
Gentianales	Rubiaceae	Cordiera rigida	0	0	6	3	2	--	Neotropical
Gentianales	Rubiaceae	Cordiera sessilis*	0.044	0.136	6	3	2	--	Neotropical
Cornales	Cornaceae	Cornus officinalis	0	0	1	1	1	--	Sino-Japanese
Malpighiales	Chrysobalanaceae	Couepia grandiflora	0	0	2	1	1	--	Neotropical
Gentianales	Rubiaceae	Coussarea hydrangeifolia*	0.052	0.162	6	3	2	--	Neotropical
Lamiales	Bignoniaceae	Crescentia alata†	0	0	4	4	2	--	Panamanian
Malpighiales	Euphorbiaceae	Croton sp.†	0	0	15	5	5	--	Afrotropical
Sapindales	Sapindaceae	Cupania guatemalensis*†	0.027	0.164	12	9	5	--	Panamanian
Dilleniales	Dilleniaceae	Curatella americana†	0	0	8	4	4	mammal (2)	Panamanian
Ranunculales	Menispermaceae	Cyclea sp.	0	0	6	2	0	--	Oriental
Gentianales	Rubiaceae	Damnacanthus indicus	0	0	2	1	1	--	Sino-Japanese
Saxifragales	Daphniphyllaceae	Daphniphyllum macropodum	0	0	2	1	1	--	Sino-Japanese
Saxifragales	Daphniphyllaceae	Daphniphyllum teijsmannii	0	0	3	3	2	--	Sino-Japanese
Dilleniales	Dilleniaceae	Davilla elliptica	0	0	6	3	2	--	Neotropical
Dilleniales	Dilleniaceae	Davilla kunthii†	0	0	16	14	9	--	Panamanian
Apiales	Araliaceae	Dendropanax trifidus	0	0	2	2	2	--	Sino-Japanese
Fabales	Fabaceae	Dialium guineense†	0	0	4	4	4	--	Afrotropical
Dilleniales	Dilleniaceae	Dillenia indica*†	0.007	0.088	27	13	10	invertebrate (11)	Oriental
Sapindales	Sapindaceae	Dilodendron bipinnatum	0	0	2	1	1	--	Neotropical
Sapindales	Sapindaceae	Dilodendron costaricense†	0	0	6	6	4	--	Panamanian
Sapindales	Sapindaceae	Dimocarpus longan*†	0.01	0.212	23	11	7	--	Oriental
Fabales	Fabaceae	Dimorphandra mollis	0	0	6	3	2	--	Neotropical
Ericales	Ebenaceae	Diospyros areolata*†	0.05	0.352	60	25	12	invertebrate (1)	Oriental
Ericales	Ebenaceae	Diospyros bejaudii*†	0.214	0.899	8	3	3	unknown (1)	Oriental
Ericales	Ebenaceae	Diospyros heudelotii*†	0.026	0.071	11	8	8	--	Afrotropical
Ericales	Ebenaceae	Diospyros japonica	0	0	1	1	1	--	Sino-Japanese
Ericales	Ebenaceae	Diospyros kaki†	0	0	3	3	3	--	Sino-Japanese
Ericales	Ebenaceae	Diospyros lasiocalyx	0	0	4	2	1	--	Neotropical
Ericales	Ebenaceae	Diospyros macrophylla*	0.078	0.12	3	1	1	--	Oriental
Ericales	Ebenaceae	Diospyros morrisiana	0	0	6	2	1	unknown (1)	Oriental
Ericales	Ebenaceae	Diospyros salicifolia*†	0.03	0.138	33	22	12	mammal (5), unknown (1)	Panamanian
Ericales	Ebenaceae	Diospyros sp. 1*†	0.008	0.057	20	10	10	--	Oriental
Ericales	Ebenaceae	Diospyros sp. 2	0	0	10	5	0	--	Oriental
Ericales	Ebenaceae	Diospyros sp. 3*†	0.017	0.056	12	6	6	unknown (3)	Oriental
Ericales	Ebenaceae	Diospyros sp. 4	0	0	2	1	1	--	Oriental
Ericales	Ebenaceae	Diospyros sp. 5*	0.021	0.041	2	1	1	--	Afrotropical
Ericales	Ebenaceae	Diospyros wallichii*†	0.01	0.057	38	19	12	unknown (1)	Oriental
Fabales	Fabaceae	Dipteryx alata	0	0	5	3	2	--	Neotropical
Dilleniales	Dilleniaceae	Doliocarpus dentatus*	0.072	0.076	2	1	1	--	Neotropical
Malpighiales	Salicaceae	Dovyalis sp.†	0	0	27	9	9	--	Afrotropical
Sapindales	Anacardiaceae	Dracontomelon dao*†	0.141	1.085	165	82	71	invertebrate (1), mammal (52), unknown (3)	Oriental
Malvales	Malvaceae	Duboscia macrocarpa*†	0.205	0.533	13	5	4	mammal (1)	Afrotropical
Magnoliales	Annonaceae	Duguetia furfuracea†	0	0	12	6	5	bird/invertebrate (2)	Neotropical
Lamiales	Verbenaceae	Duranta erecta	0	0	1	1	1	--	Oriental
Malvales	Malvaceae	Durio dulcis	0	0	18	9	1	unknown (1)	Oriental
Gentianales	Rubiaceae	Duroia hirsuta	0	0	1	1	1	--	Neotropical
Arecales	Arecaceae	Dypsis fibrosa*†	0.012	0.039	6	3	3	--	Madagascan
Rosales	Elaeagnaceae	Elaeagnus multiflora*	0.28	0.367	4	2	2	--	Sino-Japanese
Arecales	Arecaceae	Elaeis guineensis*†	0.073	0.455	63	33	32	bird (5), invertebrate (1), mammal (1)	Afrotropical, Oriental
Oxalidales	Elaeocarpaceae	Elaeocarpus decipiens	0	0	4	4	2	--	Sino-Japanese
Oxalidales	Elaeocarpaceae	Elaeocarpus serratus*†	0.407	0.696	11	4	4	mammal (3)	Oriental
Ericales	Primulaceae	Embelia vestita*	0.01	0.072	7	2	2	--	Oriental
Gentianales	Rubiaceae	Empogona ovalifolia*	0.105	0.105	2	1	1	--	Madagascan
Laurales	Lauraceae	Endlicheria paniculata	0	0	4	2	2	--	Neotropical
Laurales	Lauraceae	Endlicheria sp.	0	0	2	1	0	--	Neotropical
Fabales	Fabaceae	Entada rheedei*†	0.005	0.053	20	10	10	--	Oriental
Malpighiales	Erythroxylaceae	Erythroxylum havanense	0	0	4	2	2	mammal (2)	Panamanian
Malpighiales	Erythroxylaceae	Erythroxylum sp.	0	0	6	3	2	--	Neotropical
Ericales	Lecythidaceae	Eschweilera coriacea	0	0	3	3	0	--	Neotropical
Myrtales	Myrtaceae	Eugenia bimarginata	0	0	2	1	0	--	Neotropical
Myrtales	Myrtaceae	Eugenia calycina*	0.135	0.137	2	1	1	--	Neotropical
Myrtales	Myrtaceae	Eugenia cristaensis	0	0	2	1	1	--	Neotropical
Myrtales	Myrtaceae	Eugenia dysenterica*	0.171	0.174	2	1	1	--	Neotropical
Myrtales	Myrtaceae	Eugenia goviala*†	0.038	0.145	9	4	4	--	Madagascan
Myrtales	Myrtaceae	Eugenia punicifolia*†	0.027	0.11	8	4	3	bird (1)	Neotropical
Myrtales	Myrtaceae	Eugenia sp. 1	0	0	6	3	2	--	Neotropical
Myrtales	Myrtaceae	Eugenia sp. 2*	0.125	0.151	4	2	1	--	Neotropical
Myrtales	Myrtaceae	Eugenia sp. 3	0	0	2	1	1	--	Neotropical
Myrtales	Myrtaceae	Eugenia sp. 4	0	0	2	2	2	unknown (1)	Neotropical
Ericales	Pentaphylacaceae	Eurya emarginata†	0	0	5	4	3	--	Sino-Japanese
Ericales	Pentaphylacaceae	Eurya japonica†	0	0	6	5	3	--	Sino-Japanese
Celastrales	Celastraceae	Evonymopsis obcuneata	0	0	4	2	2	--	Madagascan
Rosales	Moraceae	Ficus altissima*	0.147	0.161	3	1	1	mammal/bird (1)	Oriental
Rosales	Moraceae	Ficus americana*†	0	0	40	40	10	--	Panamanian
Rosales	Moraceae	Ficus aurea*†	0	0	40	40	5	--	Panamanian
Rosales	Moraceae	Ficus auriculata	0	0	8	5	2	unknown (1)	Oriental
Rosales	Moraceae	Ficus callosa*†	0.025	0.132	22	11	8	invertebrate & mammal/bird (2)	Oriental
Rosales	Moraceae	Ficus calyptroceras*	0.086	0.086	2	1	1	--	Neotropical
Rosales	Moraceae	Ficus capillipes	0	0	6	2	2	--	Oriental
Rosales	Moraceae	Ficus caulocarpa*†	0.053	0.148	9	4	4	--	Oriental
Rosales	Moraceae	Ficus chartacea	0	0	3	1	1	mammal/bird (1)	Oriental
Rosales	Moraceae	Ficus conraui†	0	0	18	6	6	--	Afrotropical
Rosales	Moraceae	Ficus cotinifolia*†	0.02	0.11	56	32	20	unknown (5)	Panamanian
Rosales	Moraceae	Ficus crassinervia*†	0.019	0.162	34	23	16	mammal (4), mammal/bird (1), unknown (2)	Panamanian
Rosales	Moraceae	Ficus crassiramea*†	0.007	0.047	29	14	11	mammal (1), unknown (4)	Oriental
Rosales	Moraceae	Ficus crocata*†	0.034	0.279	55	42	29	unknown (6)	Panamanian
Rosales	Moraceae	Ficus drupacea*	0.029	0.051	3	1	0	invertebrate (1)	Oriental
Rosales	Moraceae	Ficus ecuadorensis*	0.028	0.084	3	2	2	mammal (1)	Neotropical
Rosales	Moraceae	Ficus elastica	0	0	1	1	0	--	Oriental
Rosales	Moraceae	Ficus erecta†	0	0	17	12	7	invertebrate (1)	Oriental, Sino-Japanese
Rosales	Moraceae	Ficus exasperata*†	0.039	0.344	95	40	39	invertebrate (18), mammal (3 [1 wadge])	Afrotropical
Rosales	Moraceae	Ficus goldmanii*†	0.013	0.123	18	9	3	--	Panamanian
Rosales	Moraceae	Ficus hondurensis*†	0.004	0.091	55	41	22	unknown (2)	Panamanian
Rosales	Moraceae	Ficus insipida*†	0.03	0.117	7	4	3	mammal (2), unknown (1)	Neotropical
Rosales	Moraceae	Ficus lyrata	0	0	2	2	0	--	Oriental
Rosales	Moraceae	Ficus maxima*†	0.005	0.108	40	40	30	invertebrate (1)	Panamanian
Rosales	Moraceae	Ficus microcarpa*†	0.007	0.058	14	8	6	--	Oriental
Rosales	Moraceae	Ficus nota*†	0.021	0.555	54	27	22	--	Oriental
Rosales	Moraceae	Ficus obtusifolia*†	0.02	0.129	71	45	25	unknown (7)	Panamanian
Rosales	Moraceae	Ficus pandurata*	0.051	0.162	7	3	2	unknown (1)	Oriental
Rosales	Moraceae	Ficus pisocarpa*	0	0	9	3	2	mammal (1)	Oriental
Rosales	Moraceae	Ficus polita*†	0.122	0.603	42	25	25	invertebrate (14), mammal (4)	Madagascan, Afrotropical
Rosales	Moraceae	Ficus pubilimba	0	0	2	1	1	--	Oriental
Rosales	Moraceae	Ficus pumila	0	0	3	3	1	unknown (1)	Sino-Japanese
Rosales	Moraceae	Ficus racemosa*†	0.033	0.264	91	48	35	unknown (5)	Oriental
Rosales	Moraceae	Ficus rzedowskiana*†	0	0	40	40	5	--	Panamanian
Rosales	Moraceae	Ficus sansibarica†	0	0	69	23	12	invertebrate (2)	Afrotropical
Rosales	Moraceae	Ficus septica	0	0	6	3	1	unknown (1)	Oriental
Rosales	Moraceae	Ficus sp. 1*	0.132	0.154	3	1	1	--	Oriental
Rosales	Moraceae	Ficus sp. 2	0	0	20	10	0	--	Oriental
Rosales	Moraceae	Ficus sp. 3†	0	0	30	15	15	--	Oriental
Rosales	Moraceae	Ficus sp. 4	0	0	4	2	0	--	Neotropical
Rosales	Moraceae	Ficus sp. 5	0	0	2	1	0	--	Neotropical
Rosales	Moraceae	Ficus sp. 6*	0.085	0.113	3	2	2	unknown (1)	Oriental
Rosales	Moraceae	Ficus sp. 7	0	0	5	2	1	mammal (1)	Afrotropical
Rosales	Moraceae	Ficus sp. 8*	0.072	0.096	4	2	2	--	Neotropical
Rosales	Moraceae	Ficus sp. 9*	0.081	0.081	1	1	1	--	Neotropical
Rosales	Moraceae	Ficus sp. 10*	0.299	0.372	4	2	2	--	Neotropical
Rosales	Moraceae	Ficus sp. 11*	0.355	0.381	4	2	2	--	Neotropical
Rosales	Moraceae	Ficus sp. 12*	0.139	0.139	1	1	1	--	Neotropical
Rosales	Moraceae	Ficus sp. 13*	0.014	0.042	3	2	2	mammal (2)	Neotropical
Rosales	Moraceae	Ficus sp. 14*	0.136	0.136	1	1	1	--	Neotropical
Rosales	Moraceae	Ficus sp. 15	0	0	1	1	1	--	Neotropical
Rosales	Moraceae	Ficus sp. 16	0	0	2	2	0	--	Neotropical
Rosales	Moraceae	Ficus sp. 17†	0	0	3	3	3	mammal (3)	Neotropical
Rosales	Moraceae	Ficus sp. 18	0	0	1	1	1	mammal (1)	Neotropical
Rosales	Moraceae	Ficus sp. 19	0	0	1	1	1	--	Neotropical
Rosales	Moraceae	Ficus sp. 20*†	0.074	0.126	4	4	4	mammal (2)	Neotropical
Rosales	Moraceae	Ficus sp. 21*	0.094	0.097	2	1	1	unknown (1)	Afrotropical
Rosales	Moraceae	Ficus sp. 22*†	0.143	0.293	12	6	6	invertebrate (5)	Oriental
Rosales	Moraceae	Ficus sp. 23*†	0.147	0.411	64	17	17	invertebrate (3)	Oriental
Rosales	Moraceae	Ficus subpisocarpa*	0	0	3	3	1	--	Oriental
Rosales	Moraceae	Ficus superba*	0.097	0.193	2	2	1	--	Sino-Japanese
Rosales	Moraceae	Ficus sur*†	0.078	0.502	42	23	23	invertebrate (10)	Afrotropical
Rosales	Moraceae	Ficus talbotii*	0	0	7	1	0	--	Oriental
Rosales	Moraceae	Ficus tinctoria*†	0.058	0.112	14	7	5	unknown (1)	Oriental
Rosales	Moraceae	Ficus variegata*†	0.052	0.13	57	15	8	invertebrate (2), invertebrate & mammal/bird (12), mammal/bird (1)	Oriental
Rosales	Moraceae	Ficus virens*	N/A (presence/absence data only)	N/A (presence/absence data only)	4	2	0	--	Oriental
Rosales	Moraceae	Ficus yoponensis*	0	0	40	40	0	--	Panamanian
Gentianales	Rubiaceae	Gaertnera sp.	0	0	2	1	1	--	Madagascan
Ericales	Sapotaceae	Gambeya boiviniana	0	0	2	1	1	--	Madagascan
Ericales	Sapotaceae	Gambeya gorungosana*	0.099	0.326	15	5	0	--	Afrotropical
Ericales	Sapotaceae	Gambeya lacourtiana*†	0.117	0.395	30	10	8	invertebrate (1), mammal (2)	Afrotropical
Malpighiales	Clusiaceae	Garcinia gardneriana	0	0	2	1	1	--	Neotropical
Malpighiales	Clusiaceae	Garcinia oliveri*†	0.005	0.055	11	7	7	mammal (2), unknown (1)	Oriental
Malpighiales	Clusiaceae	Garcinia oppositifolia†	0	0	6	3	3	unknown (1)	Oriental
Malpighiales	Clusiaceae	Garcinia parvifolia*†	0.107	1.211	106	53	50	unknown (28)	Oriental
Malpighiales	Clusiaceae	Garcinia pedunculata*	0.029	0.072	6	2	0	--	Oriental
Malpighiales	Clusiaceae	Garcinia sp.	0	0	8	4	2	mammal (2)	Oriental
Malpighiales	Clusiaceae	Garcinia xanthochymus	0	0	3	1	1	invertebrate (1)	Oriental
Gentianales	Rubiaceae	Gardenia jasminoides*†	0.118	0.267	4	3	3	--	Sino-Japanese
Sapindales	Burseraceae	Garuga pinnata	0	0	6	2	0	invertebrate (2)	Oriental
Gentianales	Rubiaceae	Genipa americana*†	0.19	0.701	81	41	23	mammal (10), unknown (2)	Neotropical, Panamanian
Lamiales	Lamiaceae	Gmelina arborea*	0.047	0.118	42	15	2	invertebrate (8), invertebrate & mammal/bird (2)	Panamanian, Oriental
Gnetales	Gnetaceae	Gnetum macrostachyum*	0.067	0.134	2	2	2	mammal (1)	Oriental
Gnetales	Gnetaceae	Gnetum sp.*†	0.037	0.221	38	19	19	mammal (9), unknown (9)	Oriental
Magnoliales	Annonaceae	Goniothalamus dolichocarpus	0	0	2	1	1	--	Oriental
Gentianales	Apocynaceae	Gonolobus edulis*†	0.034	0.069	6	4	4	mammal (4)	Panamanian
Caryophyllales	Nyctaginaceae	Guapira areolata	0	0	4	2	2	--	Neotropical
Sapindales	Meliaceae	Guarea sp.*†	0.013	0.054	4	4	3	mammal (3)	Neotropical
Malvales	Malvaceae	Guazuma ulmifolia†	0	0	17	12	6	--	Neotropical, Panamanian
Gentianales	Rubiaceae	Guettarda macrosperma†	0	0	46	34	18	invertebrate (1), unknown (1)	Panamanian
Gentianales	Rubiaceae	Guettarda pohliana*	0.203	0.238	4	2	2	--	Neotropical
Gentianales	Apocynaceae	Hancornia speciosa*	0.27	0.695	6	3	2	invertebrate (1)	Neotropical
Apiales	Araliaceae	Heptapleurum arboricola	0	0	2	1	1	--	Oriental
Apiales	Araliaceae	Heptapleurum heptaphyllum	0	0	2	1	1	--	Oriental
Malpighiales	Chrysobalanaceae	Hirtella glandulosa*	0.12	0.122	2	1	1	--	Neotropical
Malpighiales	Chrysobalanaceae	Hirtella gracilipes	0	0	4	2	2	--	Neotropical
Malpighiales	Chrysobalanaceae	Hirtella racemosa†	0	0	17	14	9	--	Panamanian
Malpighiales	Salicaceae	Homalium sp.	0	0	2	1	1	--	Madagascan
Malvales	Dipterocarpaceae	Hopea ferrea*	0.104	0.162	3	2	2	--	Oriental
Malpighiales	Achariaceae	Hydnocarpus woodii*†	0.014	0.07	10	5	3	mammal (1)	Oriental
Fabales	Fabaceae	Hymenaea courbaril†	0	0	13	7	5	mammal (3)	Neotropical
Fabales	Fabaceae	Hymenaea oblongifolia	0	0	1	1	1	--	Neotropical
Arecales	Arecaceae	Hyphaene coriacea	0	0	1	1	1	--	Afrotropical
Aquifoliales	Aquifoliaceae	Ilex macropoda	0	0	1	1	1	--	Sino-Japanese
Aquifoliales	Aquifoliaceae	Ilex pedunculosa	0	0	2	1	1	invertebrate (1)	Sino-Japanese
Aquifoliales	Aquifoliaceae	Ilex rotunda	0	0	1	1	0	--	Oriental
Arecales	Arecaceae	Iriartea deltoidea*†	0.248	1.39	6	6	3	mammal (3)	Neotropical
Arecales	Arecaceae	Iriartea sp.*	0.134	0.155	2	2	1	mammal (1), unknown (1)	Neotropical
Malpighiales	Irvingiaceae	Irvingia excelsa	0	0	3	1	1	--	Afrotropical
Malpighiales	Irvingiaceae	Irvingia grandifolia*	0.474	0.533	6	2	1	--	Afrotropical
Malpighiales	Irvingiaceae	Irvingia malayana*	0.01	0.031	6	4	0	--	Oriental
Magnoliales	Annonaceae	Isolona hexaloba*	0.05	0.057	2	1	1	unknown (1)	Afrotropical
Brassicales	Caricaceae	Jacaratia sp.*	0.029	0.088	3	3	2	unknown (1)	Neotropical
Austrobaileyales	Schisandraceae	Kadsura japonica†	0	0	5	4	4	--	Sino-Japanese
Rosales	Rhamnaceae	Karwinskia calderonii*†	0	0	21	11	7	mammal (3), unknown (2)	Panamanian
Lamiales	Bignoniaceae	Kigelia africana	0	0	1	1	1	unknown (1)	Afrotropical
Malpighiales	Irvingiaceae	Klainedoxa gabonensis*	0.022	0.067	3	1	1	--	Afrotropical
Gentianales	Apocynaceae	Landolphia heudelotii*†	0.026	0.085	16	12	11	mammal (6)	Afrotropical
Gentianales	Apocynaceae	Landolphia hirsuta*†	0.077	0.744	58	36	33	mammal (21)	Afrotropical
Poales	Poaceae	Lasiacis ligulata	0	0	4	2	1	--	Neotropical
Poales	Poaceae	Lasiacis ruscifolia	0	0	2	1	1	--	Panamanian
Gentianales	Rubiaceae	Lasianthus chrysoneurus	0	0	6	3	2	--	Oriental
Gentianales	Rubiaceae	Lasianthus cyanocarpus	0	0	2	1	1	--	Oriental
Vitales	Vitaceae	Leea indica	0	0	1	1	1	--	Oriental
Vitales	Vitaceae	Leea sp.*	0.026	0.055	4	1	1	--	Oriental
Malpighiales	Violaceae	Leonia equatoriensis	0	0	1	1	1	--	Neotropical
Malpighiales	Violaceae	Leonia sp.*†	0.013	0.065	5	4	3	unknown (1)	Neotropical
Sapindales	Sapindaceae	Lepisanthes senegalensis†	0	0	36	12	12	--	Afrotropical
Gentianales	Rubiaceae	Leptactina arborescens	0	0	39	13	0	--	Afrotropical
Malpighiales	Chrysobalanaceae	Licania dealbata	0	0	4	2	2	--	Neotropical
Lamiales	Oleaceae	Ligustrum japonicum	0	0	1	1	1	--	Sino-Japanese
Lamiales	Oleaceae	Ligustrum obtusifolium	0	0	1	1	1	--	Sino-Japanese
Malpighiales	Achariaceae	Lindackeria paludosa	0	0	2	2	2	--	Neotropical
Asparagales	Asparagaceae	Liriope muscari	0	0	2	1	1	--	Sino-Japanese
Fagales	Fagaceae	Lithocarpus elegans*†	0.285	0.585	7	5	5	mammal (2)	Oriental
Laurales	Lauraceae	Litsea japonica	0	0	4	2	1	invertebrate (1)	Sino-Japanese
Laurales	Lauraceae	Litsea sp.†	0	0	24	12	9	--	Oriental
Arecales	Arecaceae	Livistona chinensis	0	0	2	2	2	--	Oriental
Malvales	Malvaceae	Luehea candida†	0	0	6	5	4	--	Panamanian
Solanales	Solanaceae	Lycianthes biflora	0	0	2	1	0	--	Oriental
Solanales	Solanaceae	Lycium chinense*†	0.1	0.305	6	3	3	--	Oriental
Magnoliales	Annonaceae	Maasia sp.	0	0	1	1	1	--	Oriental
Malpighiales	Euphorbiaceae	Macaranga tanarius	0	0	10	5	0	--	Oriental
Laurales	Lauraceae	Machilus thunbergii	0	0	2	1	0	--	Sino-Japanese
Rosales	Moraceae	Maclura tinctoria*†	0.066	0.663	45	29	19	--	Panamanian
Apiales	Araliaceae	Macropanax dispermus	0	0	2	1	0	--	Oriental
Gentianales	Rubiaceae	Macrosphyra longistyla*†	0.024	0.134	15	4	3	--	Afrotropical
Ericales	Primulaceae	Maesa japonica	0	0	2	1	1	--	Oriental
Malpighiales	Euphorbiaceae	Mallotus nudiflorus	0	0	2	2	0	--	Oriental
Malvales	Malvaceae	Malvaviscus arboreus†	0	0	20	15	10	unknown (2)	Panamanian
Malpighiales	Calophyllaceae	Mammea africana*	0.162	0.211	6	2	1	--	Afrotropical
Sapindales	Anacardiaceae	Mangifera caloneura*	N/A (presence/absence data only)	N/A (presence/absence data only)	6	2	0	invertebrate & mammal/bird (2)	Oriental
Sapindales	Anacardiaceae	Mangifera indica*†	0.348	3.217	149	80	65	invertebrate (1), mammal (18), unknown (1)	Madagascan, Panamanian, Afrotropical, Oriental
Sapindales	Anacardiaceae	Mangifera sylvatica*	N/A (presence/absence data only)	N/A (presence/absence data only)	18	6	0	mammal/bird (6)	Oriental
Ericales	Sapotaceae	Manilkara chicle*†	0.016	0.096	36	30	13	mammal (1), unknown (1)	Panamanian
Gentianales	Rubiaceae	Manilkara letouzeyi*	0.428	0.465	12	4	3	--	Afrotropical
Malpighiales	Phyllanthaceae	Margaritaria nobilis*†	0.008	0.072	16	8	4	--	Panamanian
Arecales	Arecaceae	Mauritia flexuosa*†	0.216	0.509	12	6	5	bird (1), mammal & bird (1), unknown (2)	Neotropical
Arecales	Arecaceae	Mauritia sp.*	0.082	0.126	3	2	2	unknown (2)	Neotropical
Arecales	Arecaceae	Mauritiella armata	0	0	8	4	2	--	Neotropical
Myrtales	Melastomataceae	Medinilla sp.	0	0	1	1	1	--	Oriental
Myrtales	Melastomataceae	Medinilla speciosa	0	0	1	1	1	--	Oriental
Myrtales	Melastomataceae	Melastoma malabathricum	0	0	5	3	1	--	Oriental
Sapindales	Meliaceae	Melia azedarach*†	0.114	0.559	17	11	8	unknown (1)	Oriental, Sino-Japanese
Proteales	Sabiaceae	Meliosma simplicifolia	0	0	1	1	0	--	Oriental
Proteales	Sabiaceae	Meliosma squamulata	0	0	1	1	0	--	Oriental
Myrtales	Melastomataceae	Memecylon paniculatum	0	0	2	1	1	--	Oriental
Gentianales	Rubiaceae	Meyna sp.*	N/A (presence/absence data only)	N/A (presence/absence data only)	9	7	0	--	Oriental
Myrtales	Melastomataceae	Miconia chamissois	0	0	2	1	1	--	Neotropical
Myrtales	Melastomataceae	Miconia lacunosa	0	0	2	1	1	--	Neotropical
Myrtales	Melastomataceae	Miconia nervosa	0	0	2	1	1	--	Neotropical
Myrtales	Melastomataceae	Miconia octona	0	0	4	2	2	--	Neotropical
Myrtales	Melastomataceae	Miconia sp.	0	0	2	1	1	--	Neotropical
Malvales	Malvaceae	Microcos crassifolia*	0.017	0.232	27	13	2	--	Oriental
Ericales	Sapotaceae	Micropholis sp.†	0	0	3	3	3	mammal (2)	Neotropical
Rosales	Moraceae	Milicia excelsa*	0.027	0.06	6	2	2	--	Afrotropical
Magnoliales	Annonaceae	Miliusa horsfieldii*†	0.269	0.468	4	4	4	invertebrate (4)	Oriental
Fabales	Fabaceae	Millettia dura†	0	0	48	16	16	invertebrate (2)	Afrotropical
Ericales	Sapotaceae	Mimusops bagshawei*†	0.018	0.139	76	27	19	--	Afrotropical
Ericales	Sapotaceae	Mimusops elengi*	N/A (presence/absence data only)	N/A (presence/absence data only)	1	1	0	--	Oriental
Sapindales	Olacaceae	Minquartia guianensis*†	0.264	0.848	30	15	10	mammal/bird (5)	Neotropical
Magnoliales	Annonaceae	Mitrephora maingayi*	0	0	24	8	2	invertebrate (6)	Oriental
Magnoliales	Annonaceae	Monoon viride†	0	0	17	5	5	invertebrate (1), invertebrate & mammal/bird (4)	Oriental
Gentianales	Rubiaceae	Morinda citrifolia*†	0.013	0.039	11	6	4	--	Oriental
Rosales	Moraceae	Morus alba*	0.064	0.129	4	2	2	--	Sino-Japanese
Rosales	Moraceae	Morus mesozygia	0	0	21	7	0	--	Afrotropical
Myrtales	Melastomataceae	Mouriri elliptica	0	0	4	2	1	--	Neotropical
Myrtales	Melastomataceae	Mouriri glazioviana*	0.182	0.245	4	2	2	--	Neotropical
Myrtales	Melastomataceae	Mouriri sp.	0	0	4	2	0	--	Neotropical
Malvales	Muntingiaceae	Muntingia calabura*	0.007	0.053	19	10	2	--	Panamanian
Sapindales	Rutaceae	Murraya euchrestifolia	0	0	3	2	0	--	Oriental
Sapindales	Rutaceae	Murraya paniculata	0	0	8	4	1	--	Oriental
Zingiberales	Musaceae	Musa sp. 1*	0.039	0.08	5	1	1	--	Oriental
Zingiberales	Musaceae	Musa sp. 2†	0	0	24	12	10	--	Oriental
Zingiberales	Musaceae	Musa sp. 3*†	0.422	1.914	21	8	8	--	Oriental
Myrtales	Myrtaceae	Myrcia glomerata	0	0	2	1	1	--	Neotropical
Myrtales	Myrtaceae	Myrcia pubescens	0	0	4	2	1	--	Neotropical
Myrtales	Myrtaceae	Myrcia sp.	0	0	4	2	2	--	Neotropical
Rosales	Urticaceae	Myrianthus arboreus*	0.199	0.213	2	1	1	--	Afrotropical
Fagales	Myricaceae	Myrica rubra	0	0	4	2	1	--	Sino-Japanese
Ericales	Primulaceae	Myrsine seguinii†	0	0	6	4	3	--	Sino-Japanese
Celastrales	Celastraceae	Mystroxylon aethiopicum*	0.047	0.112	20	7	0	--	Afrotropical
Ranunculales	Berberidaceae	Nandina domestica	0	0	3	2	2	--	Sino-Japanese
Gentianales	Rubiaceae	Nauclea sp. 1	0	0	2	1	0	--	Oriental
Gentianales	Rubiaceae	Nauclea sp. 2*†	0.194	0.519	24	8	4	--	Afrotropical
Rosales	Moraceae	Naucleopsis ulei	0	0	2	1	1	unknown (1)	Neotropical
Laurales	Lauraceae	Nectandra cissiflora*	0.128	0.13	2	1	1	--	Neotropical
Malpighiales	Euphorbiaceae	Neoboutonia macrocalyx†	0	0	63	21	6	--	Afrotropical
Gentianales	Rubiaceae	Neolamarckia cadamba*†	0.022	0.214	29	12	11	mammal (2), mammal/bird (3)	Oriental
Laurales	Lauraceae	Neolitsea aciculata	0	0	1	1	1	--	Sino-Japanese
Laurales	Lauraceae	Neolitsea sericea	0	0	3	3	2	unknown (1)	Sino-Japanese
Gentianales	Rubiaceae	Neonauclea cyrtopoda*†	0.038	0.219	24	12	7	unknown (1)	Oriental
Sapindales	Sapindaceae	Nephelium hypoleucum*	0.044	0.175	4	3	1	mammal (3)	Oriental
Lamiales	Oleaceae	Noronhia africana	0	0	12	4	0	--	Afrotropical
Laurales	Lauraceae	Ocotea nitida	0	0	2	1	0	--	Neotropical
Laurales	Lauraceae	Ocotea sp. 1	0	0	2	1	0	--	Neotropical
Laurales	Lauraceae	Ocotea sp. 2	0	0	2	1	1	--	Madagascan
Arecales	Arecaceae	Oenocarpus bataua	0	0	3	2	0	--	Neotropical
Arecales	Arecaceae	Oenocarpus sp.	0	0	2	2	2	--	Neotropical
Asparagales	Asparagaceae	Ophiopogon japonicus	0	0	1	1	1	--	Sino-Japanese
Magnoliales	Myristicaceae	Osteophloeum sp.*	0.032	0.064	2	2	1	mammal (1)	Neotropical
Magnoliales	Myristicaceae	Otoba glycycarpa*	0.019	0.057	3	3	2	--	Neotropical
Magnoliales	Myristicaceae	Otoba sp.	0	0	1	1	1	unknown (1)	Neotropical
Malpighiales	Ochnaceae	Ouratea glaucescens	0	0	2	1	1	--	Neotropical
Gentianales	Rubiaceae	Oxyanthus latifolius	0	0	30	10	0	--	Afrotropical
Ericales	Sapotaceae	Palaquium leiocarpum*†	0.019	0.156	16	8	8	--	Oriental
Ericales	Sapotaceae	Palaquium ridleyi*†	0.216	0.678	22	11	11	mammal (4)	Oriental
Rosales	Moraceae	Parartocarpus venenosa*†	0.07	0.269	24	12	10	invertebrate (3)	Oriental
Malpighiales	Chrysobalanaceae	Parinari anamensis*†	0.746	1.958	7	5	5	mammal (2)	Oriental
Malpighiales	Chrysobalanaceae	Parinari excelsa*†	0.041	0.162	33	11	8	invertebrate (3), mammal (3)	Afrotropical
Malpighiales	Chrysobalanaceae	Parinari obtusifolia*	0.115	0.35	6	3	2	--	Neotropical
Fabales	Fabaceae	Parkia biglobosa*†	0.006	0.03	5	3	3	--	Afrotropical
Malpighiales	Passifloraceae	Passiflora cincinnata	0	0	6	3	2	--	Neotropical
Malpighiales	Passifloraceae	Passiflora nitida*	0.331	0.331	2	1	1	--	Neotropical
Sapindales	Sapindaceae	Paullinia obovata	0	0	4	2	2	--	Neotropical
Arecales	Arecaceae	Phoenix reclinata*†	0.029	0.149	33	14	14	invertebrate (3)	Afrotropical
Rosales	Rosaceae	Photinia glabra	0	0	3	3	2	--	Sino-Japanese
Malpighiales	Marantaceae	Phrynium pubinerve	0	0	2	1	1	--	Oriental
Malpighiales	Phyllanthaceae	Phyllanthus muellerianus*†	0.116	0.348	3	3	3	mammal (1 [1 wadge])	Afrotropical
Malpighiales	Phyllanthaceae	Phyllanthus sp.*	0.075	0.078	6	3	2	--	Oriental
Picramniales	Picramniaceae	Picramnia antidesma†	0	0	4	4	3	--	Panamanian
Ericales	Ericaceae	Pieris japonica	0	0	1	1	0	--	Oriental
Piperales	Piperaceae	Piper hispidum	0	0	4	2	2	--	Neotropical
Zingiberales	Zingiberaceae	Plagiostachys sp.	0	0	2	1	1	--	Oriental
Ericales	Sapotaceae	Planchonella malaccensis*†	0.061	0.327	22	11	11	mammal (2)	Oriental
Rosales	Rosaceae	Potentilla hebiichigo	0	0	3	2	2	--	Sino-Japanese
Rosales	Rosaceae	Potentilla indica	0	0	2	1	1	--	Sino-Japanese
Ericales	Sapotaceae	Pouteria gardneri*	0.359	0.359	2	1	1	--	Neotropical
Ericales	Sapotaceae	Pouteria guianensis*	0.09	0.09	2	2	2	mammal (1)	Neotropical
Ericales	Sapotaceae	Pouteria torta*	0.023	0.049	4	2	2	bird (1)	Neotropical
Sapindales	Burseraceae	Protium nodulosum	0	0	2	2	1	--	Neotropical
Sapindales	Burseraceae	Protium ovatum	0	0	2	1	1	--	Neotropical
Sapindales	Burseraceae	Protium serratum*	0.103	0.229	6	2	2	--	Oriental
Sapindales	Burseraceae	Protium sp.*	0.067	0.072	2	2	1	--	Neotropical
Rosales	Rosaceae	Prunus debilis*	0.093	0.093	1	1	1	mammal (1)	Neotropical
Rosales	Rosaceae	Prunus incisa	0	0	2	1	1	--	Sino-Japanese
Rosales	Rosaceae	Prunus jamasakura	0	0	2	1	1	--	Sino-Japanese
Rosales	Rosaceae	Prunus leveilleana	0	0	2	1	1	--	Sino-Japanese
Rosales	Rosaceae	Prunus maximowiczii*	0.072	0.074	2	1	1	--	Sino-Japanese
Myrtales	Myrtaceae	Psidium guajava*†	0.045	0.675	73	30	27	invertebrate (3), unknown (1)	Afrotropical, Panamanian, Oriental
Myrtales	Myrtaceae	Psidium myrsinites	0	0	4	2	2	bird (2)	Neotropical
Myrtales	Myrtaceae	Psidium sp. 1	0	0	6	3	1	--	Neotropical
Myrtales	Myrtaceae	Psidium sp. 3*†	0.166	0.395	17	7	5	mammal (4), unknown (1)	Oriental
Gentianales	Rubiaceae	Psychotria asiatica	0	0	1	1	1	--	Sino-Japanese
Gentianales	Rubiaceae	Psychotria carthagenensis*	0.029	0.063	4	2	2	--	Neotropical
Gentianales	Rubiaceae	Psychotria serpens	0	0	2	2	1	--	Sino-Japanese
Gentianales	Rubiaceae	Psychotria sp. 1	0	0	4	2	1	--	Neotropical
Gentianales	Rubiaceae	Psychotria sp. 2	0	0	4	1	1	--	Oriental
Fagales	Fagaceae	Quercus oleoides*†	0.019	0.173	13	8	8	mammal (1)	Panamanian
Malpighiales	Ochnaceae	Quiina florida*	0.687	1.236	4	2	2	--	Neotropical
Gentianales	Rubiaceae	Randia armata*	0.059	0.06	4	2	1	--	Neotropical
Gentianales	Rubiaceae	Randia monantha*†	0.152	0.569	33	16	14	mammal (7), unknown (3)	Panamanian
Gentianales	Rubiaceae	Randia sp.	0	0	15	5	0	--	Afrotropical
Gentianales	Rubiaceae	Randia thurberi*†	0.034	0.197	11	6	3	--	Panamanian
Gentianales	Rubiaceae	Retiniphyllum kuhlmannii	0	0	4	2	1	--	Neotropical
Gentianales	Rubiaceae	Retiniphyllum laxiflorum†	0	0	10	5	3	--	Neotropical
Rosales	Rosaceae	Rhaphiolepis indica	0	0	1	1	1	--	Sino-Japanese
Malpighiales	Phyllanthaceae	Richeria grandis	0	0	2	1	0	--	Neotropical
Gentianales	Rubiaceae	Ridsdalea sootepensis*†	0.048	0.198	8	3	3	invertebrate & mammal/bird (1)	Oriental
Rosales	Rosaceae	Rosa multiflora	0	0	3	2	2	--	Sino-Japanese
Gentianales	Rubiaceae	Rothmannia urcelliformis†	0	0	36	12	7	--	Afrotropical
Oxalidales	Connaraceae	Rourea stenopetala	0	0	6	2	0	--	Oriental
Rosales	Rosaceae	Rubus buergeri	0	0	3	2	2	--	Sino-Japanese
Rosales	Rosaceae	Rubus crataegifolius*	0.031	0.032	2	1	1	--	Sino-Japanese
Rosales	Rosaceae	Rubus croceacanthus	0	0	2	1	1	--	Oriental
Rosales	Rosaceae	Rubus palmatus	0	0	2	1	1	--	Sino-Japanese
Gentianales	Rubiaceae	Rytigynia kigeziensis†	0	0	27	9	9	--	Afrotropical
Gentianales	Apocynaceae	Saba senegalensis*†	0.187	1.455	109	51	44	mammal (13), unknown (2)	Afrotropical
Celastrales	Celastraceae	Salacia crassifolia*	2.84	2.862	2	1	1	mammal (1)	Neotropical
Celastrales	Celastraceae	Salacia senegalensis	0	0	2	2	2	--	Afrotropical
Celastrales	Celastraceae	Salacia sp.	0	0	2	1	1	--	Afrotropical
Dipsacales	Adoxaceae	Sambucus javanica*	N/A (presence/absence data only)	N/A (presence/absence data only)	3	3	0	--	Oriental
Sapindales	Meliaceae	Sandoricum koetjape*†	0.042	0.353	127	56	36	invertebrate (5), mammal (5), mammal/bird (2), unknown (2)	Oriental
Sapindales	Burseraceae	Santiria trimera*†	0.269	0.573	12	4	4	mammal (1)	Afrotropical
Sapindales	Sapindaceae	Sapindus saponaria	0	0	2	1	1	--	Oriental
Chloranthales	Chloranthaceae	Sarcandra glabra†	0	0	6	4	4	--	Sino-Japanese
Malpighiales	Euphorbiaceae	Sebastiania pavoniana	0	0	11	7	2	--	Panamanian
Fabales	Fabaceae	Senna rugosa	0	0	2	1	0	--	Neotropical
Ericales	Sapotaceae	Sideroxylon capiri	0	0	2	1	1	--	Panamanian
Sapindales	Simaroubaceae	Simarouba glauca*†	0.012	0.324	59	47	24	mammal (1), unknown (4)	Panamanian
Sapindales	Rutaceae	Skimmia japonica	0	0	2	1	1	--	Sino-Japanese
Oxalidales	Elaeocarpaceae	Sloanea terniflora†	0	0	15	14	8	--	Panamanian
Liliales	Smilacaceae	Smilax bracteata	0	0	1	1	1	--	Sino-Japanese
Liliales	Smilacaceae	Smilax china	0	0	3	2	2	--	Sino-Japanese
Solanales	Solanaceae	Solanum carolinense	0	0	1	1	1	--	Sino-Japanese
Solanales	Solanaceae	Solanum hazenii*†	0.16	1.99	32	16	6	unknown (4)	Panamanian
Solanales	Solanaceae	Solanum nigrum	0	0	1	1	1	--	Sino-Japanese
Solanales	Solanaceae	Solanum palinacanthum	0	0	2	1	1	--	Neotropical
Solanales	Solanaceae	Solanum paniculatum	0	0	4	2	2	--	Neotropical
Sapindales	Anacardiaceae	Sorindeia juglandifolia*†	0.059	0.147	12	8	8	--	Afrotropical
Sapindales	Anacardiaceae	Spondias mombin*†	0.397	3.901	137	111	80	invertebrate (2), mammal (10), unknown (9)	Neotropical, Panamanian
Sapindales	Anacardiaceae	Spondias purpurea*†	0.105	1.691	65	34	23	invertebrate (2), mammal (1), unknown (3)	Panamanian
Sapindales	Anacardiaceae	Spondias radlkoferi*†	0.384	2.916	24	16	4	--	Panamanian
Sapindales	Anacardiaceae	Spondias sp.*†	0.222	0.84	14	12	8	bird (1), mammal (6), unknown (1)	Neotropical
Crossosomatales	Stachyuraceae	Stachyurus praecox	0	0	2	1	0	--	Sino-Japanese
Crossosomatales	Staphyleaceae	Staphylea japonica	0	0	2	2	2	--	Oriental, Sino-Japanese
Malvales	Malvaceae	Sterculia apeibophylla	0	0	2	1	1	--	Neotropical
Malvales	Malvaceae	Sterculia apetala	0	0	2	1	1	--	Neotropical
Rosales	Moraceae	Streblus dimepate	0	0	2	1	1	--	Madagascan
Rosales	Moraceae	Streblus mauritianus*	0.098	0.105	4	2	2	--	Madagascan
Sapindales	Olacaceae	Strombosia pustulata	0	0	12	4	2	mammal (4)	Afrotropical
Fabales	Fabaceae	Strongylodon macrobotrys	0	0	1	1	1	--	Sino-Japanese
Santalales	Loranthaceae	Struthanthus flexicaulis	0	0	2	1	1	--	Neotropical
Santalales	Loranthaceae	Struthanthus sp.	0	0	2	1	0	--	Neotropical
Gentianales	Loganiaceae	Strychnos africana	0	0	1	1	0	unknown (1)	Afrotropical
Gentianales	Loganiaceae	Strychnos minor*	0.176	0.183	2	2	2	invertebrate (2)	Oriental
Fabales	Fabaceae	Stryphnodendron adstringens	0	0	2	1	1	invertebrate (1)	Neotropical
Ericales	Styracaceae	Styrax ferrugineus*	0.025	0.08	6	3	2	--	Neotropical
Fabales	Fabaceae	Swartzia cubensis*	0.052	0.053	2	1	1	unknown (1)	Panamanian
Arecales	Arecaceae	Syagrus oleracea*	0.322	0.327	2	1	1	--	Neotropical
Malpighiales	Clusiaceae	Symphonia globulifera*†	0.026	0.301	33	11	9	invertebrate (2)	Afrotropical
Ericales	Symplocaceae	Symplocos longifolia	0	0	10	5	1	invertebrate (1)	Oriental
Ericales	Symplocaceae	Symplocos odoratissima*	0.012	0.05	4	1	1	--	Oriental
Myrtales	Myrtaceae	Syzygium cumini†	0	0	8	8	4	invertebrate (2)	Oriental
Myrtales	Myrtaceae	Syzygium kusukusense	0	0	2	1	0	--	Oriental
Myrtales	Myrtaceae	Syzygium malaccense*†	0.059	0.139	24	12	10	invertebrate (3)	Oriental
Myrtales	Myrtaceae	Syzygium samarangense	0	0	5	5	2	--	Oriental
Gentianales	Apocynaceae	Tabernaemontana africana*†	0.024	0.103	13	10	9	invertebrate (2), mammal (1)	Afrotropical
Gentianales	Apocynaceae	Tabernaemontana glabra*†	0.015	0.391	57	34	23	mammal (5), unknown (1)	Panamanian
Gentianales	Apocynaceae	Tabernaemontana pachysiphon†	0	0	51	17	4	--	Afrotropical
Fabales	Fabaceae	Tamarindus indica	0	0	2	2	0	--	Afrotropical
Sapindales	Anacardiaceae	Tapirira guianensis	0	0	1	1	1	mammal (1)	Neotropical
Ericales	Tetrameristaceae	Tetramerista glabra*†	0.021	0.065	14	7	7	mammal (3)	Oriental
Fabales	Fabaceae	Tetrapleura tetraptera	0	0	4	2	2	--	Afrotropical
Vitales	Vitaceae	Tetrastigma leucostaphylum†	0	0	8	4	4	invertebrate & mammal/bird (2)	Oriental
Vitales	Vitaceae	Tetrastigma pubinerve*	N/A (presence/absence data only)	N/A (presence/absence data only)	6	2	0	--	Oriental
Sapindales	Sapindaceae	Tina phellocarpa*	0.032	0.065	4	2	2	--	Madagascan
Sapindales	Anacardiaceae	Toxicodendron succedaneum	0	0	2	2	1	--	Sino-Japanese
Rosales	Moraceae	Treculia africana*†	0.198	2.961	218	82	30	invertebrate (1), mammal (5)	Afrotropical
Rosales	Cannabaceae	Trema orientalis	0	0	2	2	1	--	Sino-Japanese
Sapindales	Meliaceae	Trichilia americana*†	0.006	0.047	33	25	14	--	Panamanian
Sapindales	Meliaceae	Trichilia martiana†	0	0	10	8	3	--	Panamanian
Cucurbitales	Cucurbitaceae	Trichosanthes pilosa	0	0	6	2	0	--	Oriental
Cucurbitales	Cucurbitaceae	Trichosanthes villosa	0	0	3	1	1	--	Oriental
Ranunculales	Menispermaceae	Triclisia patens*†	0.037	0.088	10	6	6	--	Afrotropical
Magnoliales	Annonaceae	Uvaria sp.	0	0	10	5	0	--	Oriental
Magnoliales	Annonaceae	Uvariastrum germainii/pierreanum*†	0.023	0.091	11	5	4	--	Afrotropical
Magnoliales	Annonaceae	Uvariopsis congensis*†	0.001	0.042	39	13	12	--	Afrotropical
Ericales	Ericaceae	Vaccinium bracteatum	0	0	2	2	2	--	Sino-Japanese
Ericales	Ericaceae	Vaccinium hirtum	0	0	2	1	1	--	Sino-Japanese
Ericales	Ericaceae	Vaccinium smallii	0	0	2	1	1	--	Sino-Japanese
Fabales	Fabaceae	Vachellia collinsii*†	0.002	0.038	23	15	9	--	Panamanian
Fabales	Fabaceae	Vachellia robusta	0	0	2	2	0	--	Afrotropical
Fabales	Fabaceae	Vachellia sieberiana	0	0	1	1	1	mammal (1)	Afrotropical
Gentianales	Rubiaceae	Vangueria apiculata	0	0	42	14	0	invertebrate (1)	Afrotropical
Boraginales	Boraginaceae	Varronia guanacastensis	0	0	4	2	2	--	Panamanian
Sapindales	Rutaceae	Vepris nobilis†	0	0	14	4	3	--	Afrotropical
Malpighiales	Euphorbiaceae	Vernicia cordata	0	0	1	1	1	--	Sino-Japanese
Dipsacales	Adoxaceae	Viburnum dilatatum	0	0	1	1	1	--	Sino-Japanese
Dipsacales	Adoxaceae	Viburnum plicatum	0	0	2	1	1	--	Sino-Japanese
Lamiales	Lamiaceae	Vitex doniana*	0.01	0.06	6	2	2	--	Afrotropical
Lamiales	Lamiaceae	Vitex quinata	0	0	6	2	2	--	Oriental
Gentianales	Apocynaceae	Willughbeia angustifolia	0	0	10	5	0	--	Oriental
Gentianales	Apocynaceae	Willughbeia edulis*†	0.348	1.865	61	53	52	mammal (45), unknown (2)	Oriental
Sapindales	Olacaceae	Ximenia americana*	1.277	1.279	2	1	1	--	Neotropical
Sapindales	Sapindaceae	Zanha golungensis	0	0	3	1	1	--	Afrotropical
Rosales	Rhamnaceae	Ziziphus jujuba*†	0.094	0.33	22	11	11	invertebrate (1)	Oriental
Rosales	Rhamnaceae	Ziziphus mauritiana*	0.152	0.196	4	2	0	--	Afrotropical
Rosales	Rhamnaceae	Ziziphus mucronata	0	0	4	4	1	--	Afrotropical

### Sheet: Table S2_Floral tissue dataset
Order	Family	Species	EtOHmean (% ABV)	EtOHmax (% ABV)	Fruit EtOHpresence	Nsamples	Biogeographical realm sampled
Gentianales	Rubiaceae	Alibertia edulis‡	0	0	TRUE	2	Panamanian
Fabales	Fabaceae	Bauhinia ungulata	0	0	--	1	Panamanian
Lamiales	Bignoniaceae	Bignonia diversifolia	0	0	--	2	Panamanian
Ericales	Primulaceae	Bonellia nervosa*‡	0.0520789	0.118807	TRUE	2	Panamanian
Malpighiales	Malpighiaceae	Byrsonima crassifolia‡	0	0	TRUE	1	Panamanian
Brassicales	Caricaceae	Carica papaya‡	0	0	TRUE	2	Panamanian
Fagales	Fagaceae	Castanopsis acuminatissima†	0	0	--	3	Oriental
Malvales	Bixaceae	Cochlospermum vitifolium*†	0.0385836	0.0860049	--	3	Panamanian
Myrtales	Combretaceae	Combretum farinosum	0	0	--	1	Panamanian
Dilleniales	Dilleniaceae	Dillenia excelsa*	0.0212108	0.0848432	--	1	Oriental
Fabales	Fabaceae	Diphysa americana	0	0	--	2	Panamanian
Malpighiales	Erythroxylaceae	Erythroxylum havanense	0	0	FALSE	2	Panamanian
Fabales	Fabaceae	Gliricidia sepium*	0.0252465	0.0504929	--	1	Panamanian
Lamiales	Bignoniaceae	Handroanthus ochraceus*†	0.00369893	0.0443872	--	6	Panamanian
Malpighiales	Chrysobalanaceae	Hirtella racemosa‡	0	0	FALSE	2	Panamanian
Solanales	Convolvulaceae	Ipomoea nil	0	0	--	2	Panamanian
Solanales	Convolvulaceae	Ipomoea splendor-sylvae	0	0	--	2	Panamanian
Arecales	Arecaceae	Iriartea deltoidea*‡	0.0769102	0.0769102	TRUE	1	Neotropical
Lamiales	Oleaceae	Jasminum scandens*	0.206293	0.34744	--	1	Oriental
Gentianales	Rubiaceae	Lasianthus chrysoneurus*	0.0183396	0.0366793	FALSE	2	Oriental
Rosales	Moraceae	Maclura tinctoria†‡	0	0	TRUE	4	Panamanian
Malvales	Malvaceae	Malvaviscus arboreus†‡	0	0	FALSE	16	Panamanian
Fabales	Fabaceae	Mucuna macrocarpa	0	0	--	1	Oriental
Malvales	Muntingiaceae	Muntingia calabura	0	0	TRUE	1	Panamanian
Gentianales	Apocynaceae	Plumeria rubra*†	0.00701172	0.0475529	--	6	Panamanian
Gentianales	Rubiaceae	Prismatomeris tetrandra*	0	0	--	2	Oriental
Myrtales	Myrtaceae	Psidium guajava‡	0	0	TRUE	2	Panamanian
Brassicales	Capparaceae	Quadrella indica	0	0	--	1	Panamanian
Zingiberales	Strelitziaceae	Ravenala madagascariensis*†	0.0583728	0.726206	--	54	Madagascan
Gentianales	Rubiaceae	Ridsdalea sootepensis*†‡	0.0524912	0.367439	TRUE	4	Oriental
Malpighiales	Violaceae	Rinorea sp.	0	0	--	1	Neotropical
Arecales	Arecaceae	Socratea sp.	0	0	--	1	Neotropical
Lamiales	Verbenaceae	Stachytarpheta cayennensis	0	0	--	2	Panamanian
Gentianales	Apocynaceae	Tabernaemontana glabra†‡	0	0	TRUE	10	Panamanian
Asterales	Asteraceae	unknown sp.	0	0	--	2	Panamanian
Fabales	Fabaceae	Vachellia collinsii‡	0	0	TRUE	1	Panamanian
Boraginales	Boraginaceae	Varronia guanacastensis	0	0	FALSE	2	Panamanian

### Sheet: Table S8_Primate ethanol
Primate species	Common name	Site name	Average adult body weight (kg)*	Average frugivory (% fruit in diet)†	Mean (± SD) daily EtOH consumed (g/day)‡	Mean (± SD) dosage (g/kg/day)‡	Mean (± SD) standard drinks (number/day)‡	Mean (± SD) daily EtOH consumed (g/day)§	Mean (± SD) dosage (g/kg/day)§	Mean (± SD) standard drinks (number/day)§
Ateles geoffroyi	Black handed spider monkey	Sector Santa Rosa, Costa Rica	7.4995	71	2.74 (1.37)	0.37 (0.18)	2.56 (1.28)	16.61 (11.66)	2.22 (1.55)	15.51 (10.88)
Cercopithecus ascanius	Red-tailed monkey	Kibale, Uganda	3.55	46.81	0.006 (0.004)	0.002 (0.001)	0.01 (0.007)	0.03 (0.02)	0.01 (0.006)	0.07 (0.04)
Cercopithecus mitis	Blue monkey	Kibale, Uganda	5.55	47.5	0.01 (0.009)	0.002 (0.002)	0.01 (0.01)	0.06 (0.04)	0.01 (0.008)	0.08 (0.05)
Colobus guereza	Mantled guereza	Kibale, Uganda	10.55	7.33	0.003 (0)	0.0002 (0)	0.002 (0)	0.02 (0)	0.001 (0)	0.01 (0)
Lophocebus albigena	Grey-cheeked mangabey	Kibale, Uganda	7.7	59	0.007 (0.007)	0.0009 (0.001)	0.006 (0.006)	0.05 (0.04)	0.006 (0.005)	0.04 (0.03)
Macaca assamensis	Assamese macaque	Phu Khieo Wildlife Sanctuary, Thailand	9	59.1	1.29 (0.46)	0.14 (0.05)	1.01 (0.36)	3.70 (0.65)	0.41 (0.07)	2.88 (0.50)
Macaca fuscata	Japanese macaque	Yakushima Island, Japan	9.85	28.6	0.80 (0.45)	0.08 (0.05)	0.57 (0.32)	0.80 (0.45)	0.08 (0.05)	0.57 (0.32)
Papio anubis	Olive baboon	Kibale, Uganda	16.5	44.6	0.12 (0.17)	0.007 (0.01)	0.05 (0.07)	0.44 (0.53)	0.03 (0.03)	0.19 (0.23)
Pongo pygmaeus wurmbii	Bornean orangutan	Tuanan, Indonesia	55.03	63.9	6.32 (1.10)	0.11 (0.02)	0.80 (0.14)	25.91 (1.59)	0.47 (0.03)	3.30 (0.20)
Varecia variegata	Black and white ruffed lemur	Kianjavato, Madagascar	3.65	74	2.64 (5.73)	0.72 (1.57)	5.05 (11.00)	3.75 (7.41)	1.03 (2.03)	7.20 (14.22)
